# Multiple phase-variable mechanisms, including capsular polysaccharides, modify bacteriophage susceptibility in *Bacteroides thetaiotaomicron*

**DOI:** 10.1101/521070

**Authors:** Nathan T. Porter, Andrew J. Hryckowian, Bryan D. Merrill, Jaime J. Fuentes, Jackson O. Gardner, Robert W. P. Glowacki, Shaleni Singh, Ryan D. Crawford, Evan S. Snitkin, Justin L. Sonnenburg, Eric C. Martens

**Author notes:** These authors contributed equally to this work (Nathan T. Porter, Andrew J. Hryckowian).

## Abstract

A variety of cell surface structures, including capsular polysaccharides (CPS), dictate interactions between bacteria and their environment including their viruses (bacteriophages). Members of the prominent human gut Bacteroidetes characteristically produce several phase-variable CPS, but their contributions to bacteriophage interactions are unknown. We used engineered strains of the human symbiont *Bacteroides thetaiotaomicron*, which differ only in the CPS they express, to isolate bacteriophages from two locations in the United States. Testing each of 71 bacteriophages against a panel of strains that express wild-type phase-variable CPS, one of eight different single CPS, or no CPS at all, revealed that each phage infects only a subset of otherwise isogenic strains. Deletion of infection-permissive CPS from *B. thetaiotaomicron* was sufficient to abolish infection for several individual bacteriophages, while infection of wild-type *B. thetaiotaomicron* with either of two different bacteriophages rapidly selected for expression of non-permissive CPS. Surprisingly, acapsular *B. thetaiotaomicron* also escapes complete killing by these bacteriophages, but surviving bacteria exhibit increased expression of 8 distinct phase-variable lipoproteins. When constitutively expressed, one of these lipoproteins promotes resistance to multiple bacteriophages. Finally, both wild-type and acapsular *B. thetaiotaomicron* were able to separately co-exist with one bacteriophage for over two months in the mouse gut, suggesting that phase-variation promotes resistance but also generates sufficient numbers of susceptible revertants to allow bacteriophage persistence. Our results reveal important roles for *Bacteroides* CPS and other cell surface structures that allow these bacteria to persist despite bacteriophage predation and hold important implications for using bacteriophages therapeutically to target gut symbionts.
