## Supplemental Table 1 for "Multiple phase-variable mechanisms, including capsular polysaccharides, modify bacteriophage susceptibility in *Bacteroides thetaiotaomicron*"

### Sheet: Sheet1
Table S1. Phages used in this study and details on their isolation.
Designation	Date isolated	Original isolation strain	Preferred host straina	Bile in original isolation?	Direct Plating/ Enrichment/ Size Exclusion	Site	Approximate GPS Coordinates of Plant
ARB007	2015-08-12	WT	Acapsular	No	Enrichment	Ann Arbor Wastewater Treatment East Plant	42.269828, -83.663692
ARB009	2015-10-08	Acapsular	Acapsular	No	Enrichment	Ann Arbor Wastewater Treatment East Plant	42.269828, -83.663692
ARB010	2015-10-08	cps1	Acapsular	No	Enrichment	Ann Arbor Wastewater Treatment East Plant	42.269828, -83.663692
ARB014	2015-10-08	cps5	cps1	No	Enrichment	Ann Arbor Wastewater Treatment East Plant	42.269828, -83.663692
ARB016	2015-10-08	cps7	cps7	No	Enrichment	Ann Arbor Wastewater Treatment East Plant	42.269828, -83.663692
ARB017	2015-10-08	cps8	cps8	No	Enrichment	Ann Arbor Wastewater Treatment East Plant	42.269828, -83.663692
ARB019	2015-10-08	Acapsular	Acapsular	No	Enrichment	Ann Arbor Wastewater Treatment East Plant	42.269828, -83.663692
ARB021	2016-02-08	cps1	Acapsular	Yes	Enrichment	Ann Arbor Wastewater Treatment West Plant	42.269828, -83.663692
ARB022	2016-02-08	cps5	Acapsular	Yes	Enrichment	Ann Arbor Wastewater Treatment West Plant	42.269828, -83.663692
ARB024	2016-02-08	Acapsular	Acapsular	Yes	Enrichment	Ann Arbor Wastewater Treatment West Plant	42.269828, -83.663692
ARB025	2016-02-08	WT	Acapsular	Yes	Enrichment	Ann Arbor Wastewater Treatment West Plant	42.269828, -83.663692
ARB026	2016-02-08	cps1	cps1	No	Enrichment	Ann Arbor Wastewater Treatment West Plant	42.269828, -83.663692
ARB028	2016-02-08	cps5	Acapsular	No	Enrichment	Ann Arbor Wastewater Treatment West Plant	42.269828, -83.663692
ARB029	2016-02-08	cps7	cps7	No	Enrichment	Ann Arbor Wastewater Treatment West Plant	42.269828, -83.663692
ARB030	2016-02-08	cps7	cps7	No	Enrichment	Ann Arbor Wastewater Treatment West Plant	42.269828, -83.663692
ARB031	2016-02-08	cps8	cps8	No	Enrichment	Ann Arbor Wastewater Treatment West Plant	42.269828, -83.663692
ARB032	2016-02-08	Acapsular	Acapsular	No	Enrichment	Ann Arbor Wastewater Treatment West Plant	42.269828, -83.663692
ARB033	2016-02-08	WT	Acapsular	No	Enrichment	Ann Arbor Wastewater Treatment West Plant	42.269828, -83.663692
ARB034	2016-02-10	cps1	cps1	Yes	Direct Plating	Ann Arbor Wastewater Treatment West Plant	42.269828, -83.663692
ARB037	2016-02-10	cps5	cps5	Yes	Direct Plating	Ann Arbor Wastewater Treatment West Plant	42.269828, -83.663692
ARB038	2016-02-10	cps1	Acapsular	No	Direct Plating	Ann Arbor Wastewater Treatment West Plant	42.269828, -83.663692
ARB041	2016-02-10	Acapsular	Acapsular	No	Direct Plating	Ann Arbor Wastewater Treatment West Plant	42.269828, -83.663692
ARB043	2016-02-10	cps5	cps5	No	Direct Plating	Ann Arbor Wastewater Treatment West Plant	42.269828, -83.663692
ARB044	2016-02-10	cps5	Acapsular	No	Direct Plating	Ann Arbor Wastewater Treatment West Plant	42.269828, -83.663692
ARB045	2016-02-10	cps5	cps5	No	Direct Plating	Ann Arbor Wastewater Treatment West Plant	42.269828, -83.663692
ARB047	2016-02-10	cps8	cps8	No	Direct Plating	Ann Arbor Wastewater Treatment West Plant	42.269828, -83.663692
ARB050	2016-02-18	Acapsular	Acapsular	No	Direct Plating	Ann Arbor Wastewater Treatment West Plant	42.269828, -83.663692
ARB0178	2016-02-18	Acapsular	Acapsular	No	Direct Plating	Ann Arbor Wastewater Treatment West Plant	42.269828, -83.663692
ARB057	2016-03-10	Acapsular	Acapsular	No	Direct Plating	Ann Arbor Wastewater Treatment West Plant	42.269828, -83.663692
ARB059	2016-03-10	Acapsular	Acapsular	No	Direct Plating	Ann Arbor Wastewater Treatment West Plant	42.269828, -83.663692
ARB069	2016-04-14	cps1	cps1	No	Size Exclusion	Ann Arbor Wastewater Treatment West Plant	42.269828, -83.663692
ARB070	2016-04-14	cps1	cps1	No	Size Exclusion	Ann Arbor Wastewater Treatment West Plant	42.269828, -83.663692
ARB072	2016-04-14	cps1	cps1	No	Size Exclusion	Ann Arbor Wastewater Treatment West Plant	42.269828, -83.663692
ARB074	2016-04-14	cps1	cps1	No	Size Exclusion	Ann Arbor Wastewater Treatment West Plant	42.269828, -83.663692
ARB077	2016-04-14	cps1	cps1	No	Size Exclusion	Ann Arbor Wastewater Treatment West Plant	42.269828, -83.663692
ARB078	2016-04-14	cps1	cps1	No	Size Exclusion	Ann Arbor Wastewater Treatment West Plant	42.269828, -83.663692
ARB079	2016-04-14	cps1	cps1	No	Size Exclusion	Ann Arbor Wastewater Treatment West Plant	42.269828, -83.663692
ARB080	2016-04-14	cps1	cps1	No	Size Exclusion	Ann Arbor Wastewater Treatment West Plant	42.269828, -83.663692
ARB081	2016-04-14	cps1	cps1	No	Size Exclusion	Ann Arbor Wastewater Treatment West Plant	42.269828, -83.663692
ARB082	2016-04-14	cps1	cps1	No	Size Exclusion	Ann Arbor Wastewater Treatment West Plant	42.269828, -83.663692
ARB101	2016-04-14	cps3	cps3	No	Size Exclusion	Ann Arbor Wastewater Treatment West Plant	42.269828, -83.663692
ARB104	2016-04-14	cps3	cps3	No	Size Exclusion	Ann Arbor Wastewater Treatment West Plant	42.269828, -83.663692
ARB105	2016-04-14	cps3	cps3	No	Size Exclusion	Ann Arbor Wastewater Treatment West Plant	42.269828, -83.663692
ARB133	2016-04-14	cps7	cps7	No	Size Exclusion	Ann Arbor Wastewater Treatment West Plant	42.269828, -83.663692
ARB135	2016-04-14	cps7	cps7	No	Size Exclusion	Ann Arbor Wastewater Treatment West Plant	42.269828, -83.663692
ARB144	2016-04-14	cps7	cps7	No	Size Exclusion	Ann Arbor Wastewater Treatment West Plant	42.269828, -83.663692
ARB148	2016-04-14	cps7	cps7	No	Size Exclusion	Ann Arbor Wastewater Treatment West Plant	42.269828, -83.663692
ARB152	2016-04-14	cps8	cps8	No	Size Exclusion	Ann Arbor Wastewater Treatment West Plant	42.269828, -83.663692
ARB154	2016-04-14	cps8	cps8	No	Size Exclusion	Ann Arbor Wastewater Treatment West Plant	42.269828, -83.663692
ARB156	2016-04-14	cps8	Acapsular	No	Size Exclusion	Ann Arbor Wastewater Treatment West Plant	42.269828, -83.663692
ARB163	2016-04-14	cps8	cps8	No	Size Exclusion	Ann Arbor Wastewater Treatment West Plant	42.269828, -83.663692
ARB166	2016-04-14	Acapsular	Acapsular	No	Direct Plating	Ann Arbor Wastewater Treatment West Plant	42.269828, -83.663692
SJC01	2015-09-29	cps1	cps1	Yes	Size Exclusion	San Jose-Santa Clara Regional Wastewater Facility	37.432879, -121.945037
SJC03	2015-09-29	cps1	cps7	Yes	Size Exclusion	San Jose-Santa Clara Regional Wastewater Facility	37.432879, -121.945037
SJC05	2015-09-29	cps1	cps8	Yes	Size Exclusion	San Jose-Santa Clara Regional Wastewater Facility	37.432879, -121.945037
SJC07	2015-09-29	cps3	cps8	Yes	Size Exclusion	San Jose-Santa Clara Regional Wastewater Facility	37.432879, -121.945037
SJC09	2015-09-29	cps5	Acapsular	Yes	Size Exclusion	San Jose-Santa Clara Regional Wastewater Facility	37.432879, -121.945037
SJC10	2015-09-29	cps5	Acapsular	Yes	Size Exclusion	San Jose-Santa Clara Regional Wastewater Facility	37.432879, -121.945037
SJC11	2015-09-29	cps8	cps8	Yes	Size Exclusion	San Jose-Santa Clara Regional Wastewater Facility	37.432879, -121.945037
SJC12	2015-09-29	cps8	cps8	Yes	Size Exclusion	San Jose-Santa Clara Regional Wastewater Facility	37.432879, -121.945037
SJC13	2015-09-29	cps8	Acapsular	Yes	Size Exclusion	San Jose-Santa Clara Regional Wastewater Facility	37.432879, -121.945037
SJC14	2015-09-29	cps8	cps8	Yes	Size Exclusion	San Jose-Santa Clara Regional Wastewater Facility	37.432879, -121.945037
SJC15	2015-09-29	cps8	cps8	Yes	Size Exclusion	San Jose-Santa Clara Regional Wastewater Facility	37.432879, -121.945037
SJC16	2015-09-29	cps8	cps8	Yes	Size Exclusion	San Jose-Santa Clara Regional Wastewater Facility	37.432879, -121.945037
SJC17	2015-09-29	cps8	Acapsular	Yes	Size Exclusion	San Jose-Santa Clara Regional Wastewater Facility	37.432879, -121.945037
SJC18	2015-09-29	Acapsular	Acapsular	Yes	Size Exclusion	San Jose-Santa Clara Regional Wastewater Facility	37.432879, -121.945037
SJC20	2015-09-29	Acapsular	Acapsular	Yes	Size Exclusion	San Jose-Santa Clara Regional Wastewater Facility	37.432879, -121.945037
SJC22	2015-09-29	Acapsular	Acapsular	Yes	Size Exclusion	San Jose-Santa Clara Regional Wastewater Facility	37.432879, -121.945037
SJC23	2015-09-29	Acapsular	Acapsular	Yes	Size Exclusion	San Jose-Santa Clara Regional Wastewater Facility	37.432879, -121.945037
SJC24	2015-09-29	Acapsular	cps8	Yes	Size Exclusion	San Jose-Santa Clara Regional Wastewater Facility	37.432879, -121.945037
SJC25	2015-09-29	Acapsular	Acapsular	Yes	Size Exclusion	San Jose-Santa Clara Regional Wastewater Facility	37.432879, -121.945037
a. Preferred host strain: strain yielding highest titer in pre-screen of phage host range. A lysate from this strain was used in subsequent host range assays.
