## Supplemental Table 2 for "Multiple phase-variable mechanisms, including capsular polysaccharides, modify bacteriophage susceptibility in *Bacteroides thetaiotaomicron*"

### Sheet: Sheet1
Table S2. Bacterial susceptibility to secondary ARB25 infection
Strain	# susceptible isolates after first infection	# susceptible isolates after second infection
Wild-type	9/9 (100%)	9/17 (53%)
cps1	9/9 (100%)	15/17 (88%)
cps2	0/9 (0%)	0/18 (0%)
cps4	2/9 (22%)	8/11 (73%)
Acapsular	9/9 (100%)	10/16 (63%)
Total of phage-susceptible strainsa	29/36 (81%)	42/61 (69%)
aWild-type, cps1, cps4, and acapsular
