## Supplemental Table 4 for "Multiple phase-variable mechanisms, including capsular polysaccharides, modify bacteriophage susceptibility in *Bacteroides thetaiotaomicron*"

### Sheet: Sheet2
Table S4. Susceptibility of in vivo passaged B. thetaiotaomicron strains to subsequent infection with ARB25
Sample name	Parent Strain	Susceptible to ARB25
Δcps (control)	N/A	Yes
WT (control)	N/A	Yes
152C-1	Δcps	Yes
152F-1	Δcps	Yes
152F-2	Δcps	Yes
152F-3	Δcps	Yes
166F-1	Δcps	Yes
166F-2	Δcps	Yes
166F-3	Δcps	Yes
767C-1	Δcps	Yes
767C-2	Δcps	Yes
767F-1	Δcps	Yes
767F-2	Δcps	Yes
767F-3	Δcps	Yes
6365F-1	WT	Yes
6365F-2	WT	Yes
6365F-3	WT	No
6379C-1	WT	No
6379C-2	WT	Yes
6379F-1	WT	Yes
6379F-2	WT	Yes
6379F-3	WT	Yes
768C-1	WT	Yes
768C-2	WT	Yes
768F-1	WT	No
768F-2	WT	No
768F-3	WT	No
Sample names are given as mouse # - isolate number.
"F" or "C" next to each mouse name indicates fecal or cecal sample, respectively.
