## Supplemental Table 5 for "Multiple phase-variable mechanisms, including capsular polysaccharides, modify bacteriophage susceptibility in *Bacteroides thetaiotaomicron*"

### Sheet: Sheet1
Table S5. Bacterial strains and plasmids used in this study.
Strain	Genotype	Features	Reference	Notes
Bacteroides thetaiotaomicron VPI-5482 (ATCC 29148) and derivatives
Wild-type	tdk- ::pNBU2-bla-tetQb Tag1	Parent strain of all other derivatives with Tag1 barcode vector	Martens, Chiang, & Gordon, 2008
cps1	tdk- Δcps2-8 cps1-lock ::pNBU2-bla-tetQb Tag3	CPS1-expressing strain with Tag3 barcode vector	Hickey et al., 2015
cps2	tdk- Δcps1 Δcps3-8 ::pNBU2-bla-tetQb Tag11	CPS2-expressing strain with Tag11 barcode vector	Hickey et al., 2015
cps3	tdk- Δcps1-2 Δcps4-8 cps3-lock ::pNBU2-bla-tetQb Tag4	CPS3-expressing strain with Tag4 barcode vector	Hickey et al., 2015
cps4	tdk- Δcps1-3 Δcps5-8 ::pNBU2-bla-tetQb Tag14	CPS4-expressing strain with Tag14 barcode vector	Hickey et al., 2015
cps5	tdk- Δcps1-4 Δcps6-8 cps5-lock ::pNBU2-bla-tetQb Tag6	CPS5-expressing strain with Tag6 barcode vector	Hickey et al., 2015
cps6	tdk- Δcps1-5 Δcps7-8 cps6-lock ::pNBU2-bla-tetQb Tag8	CPS6-expressing strain with Tag8 barcode vector	Hickey et al., 2015
cps7	tdk- Δcps1-6 Δcps8 ::pNBU2-bla-tetQb Tag16	CPS7-expressing strain with Tag16 barcode vector	Hickey et al., 2015
cps8	tdk- Δcps1-7 cps8-lock ::pNBU2-bla-tetQb Tag9	CPS8-expressing strain with Tag9 barcode vector	Hickey et al., 2015
Acapsular	tdk- Δcps1-8 ::pNBU2-bla-tetQb Tag18	Strain lacking all CPS synthesis loci with Tag18 barcode vector	Hickey et al., 2015
Acapsular S-layer ON	tdk- Δcps1-8 BT1927-ON ::pNBU2-bla-tetQb Tag18	Strain lacking all CPS synthesis loci, S-layer promoter locked in the ON orientation with Tag18 barcode vector	This study
Acapsular S-layer OFF	tdk- Δcps1-8 BT1927-ON ::pNBU2-bla-tetQb Tag18	Strain lacking all CPS synthesis loci, S-layer promoter locked in the OFF orientation with Tag18 barcode vector	This study
DBT1033-52	tdk- DBT1032-50	Strain lacking a multi-operon shufflon controlled by BT1041	This study
WBT1041	pGERM plasmid insertion into BT1041 gene	Disrupt function of BT1041 tyrosine recombinase	This study
Wild-type	tdk-	Parent strain of all other derivatives	Koropatkin et al. 2008	Used in Figures 2, S3F, S4 only
cps1	tdk- Δcps2-8	Strain expressing CPS1 locus	Porter et al. 2017	Used in Figures 2, S3F only
cps3	tdk- Δcps1-2, Δcps4-8	Strain expressing CPS3 locus	Porter et al. 2017	Used in Figures 2, S3F only
cps8	tdk- Δcps1-7	Strain expressing CPS8 locus	Porter et al. 2017	Used in Figures 2, S3F only
Acapsular	tdk- Δcps1-8	Strain lacking all CPS synthesis loci	Rogers et al. 2013	Used in Figures 2, S3F only
Δcps1	tdk- Δcps1	Strain lacking only cps1 locus	This study	Used in Figures 2, S3F only
Δcps2	tdk- Δcps2	Strain lacking only cps2 locus	This study	Used in Figures 2, S3F, S4 only
Δcps3	tdk- Δcps3	Strain lacking only cps3 locus	This study	Used in Figures 2, S3F only
Δcps4	tdk- Δcps4	Strain lacking only cps4 locus	This study	Used in Figures 2, S3F only
Δcps5	tdk- Δcps5	Strain lacking only cps5 locus	This study	Used in Figures 2, S3F, S4 only
Δcps6	tdk- Δcps6	Strain lacking only cps6 locus	This study	Used in Figures 2, S3F, S4 only
Δcps7	tdk- Δcps7	Strain lacking only cps7 locus	This study	Used in Figures 2, S3F only
Δcps8	tdk- Δcps8	Strain lacking only cps8 locus	This study	Used in Figures 2, S3F only
Δcps1/2	tdk- Δcps1-2	Strain lacking cps1 and cps2 loci	This study	Used in Figures 2, S3F only
Δcps1/3	tdk- Δcps1, Δcps3	Strain lacking cps1 and cps3 loci	This study	Used in Figures 2, S3F only
Δcps1/4	tdk- Δcps1, Δcps4	Strain lacking cps1 and cps4 loci	This study	Used in Figures 2, S3F only
Δcps1/5	tdk- Δcps1, Δcps5	Strain lacking cps1 and cps5 loci	This study	Used in Figures 2, S3F only
Δcps2/3	tdk- Δcps2-3	Strain lacking cps2 and cps3 loci	This study	Used in Figures 2, S3F only
Δcps7/8	tdk- Δcps7-8	Strain lacking cps7 and cps8 loci	This study	Used in Figures 2, S3F only
Δcps5/7	tdk- Δcps5, Δcps7	Strain lacking cps5 and cps7 loci	This study	Used in Figures 2, S3F only
Δcps5/8	tdk- Δcps5, Δcps8	Strain lacking cps5 and cps8 loci	This study	Used in Figures 2, S3F only
Δcps1/2/3	tdk- Δcps1-3	Strain lacking cps1, cps2, and cps3 loci	This study	Used in Figures 2, S3F only
Δcps1/4/5	tdk- Δcps1, Δcps4, Δcps5	Strain lacking cps1, cps4, and cps5 loci	This study	Used in Figures 2, S3F only
Δcps1/7/8	tdk- Δcps1, Δcps7-8	Strain lacking cps1, cps7, and cps8 loci	This study	Used in Figures 2, S3F only
Δcps2/3/7	tdk- Δcps2-3, Δcps7	Strain lacking cps2, cps3, and cps7 loci	This study	Used in Figures 2, S3F only
Δcps4/7/8	tdk- Δcps4, Δcps7-8	Strain lacking cps4, cps7, and cps8 loci	This study	Used in Figures 2, S3F only
Δcps5/7/8	tdk- Δcps5, Δcps7-8	Strain lacking cps5, cps7, and cps8 loci	This study	Used in Figures 2, S3F only
Δcps6/7/8	tdk- Δcps6-8	Strain lacking cps6, cps7, and cps8 loci	This study	Used in Figures 2, S3F only
Δcps1/5/7/8	tdk- Δcps1, Δcps5, Δcps7-8	Strain lacking cps1, cps5, cps7, and cps8 loci	This study	Used in Figures 2, S3F only
Δcps1/5/6/7/8 (cps2, cps3, cps4 only)	tdk- Δcps1, Δcps5-8	Strain lacking cps1, cps5, cps6, cps7, and cps8 loci	This study	Used in Figures 2, S3F only
Δcps1/4/5/7/8 (cps2, cps3, cps6 only)	tdk- Δcps1, Δcps4-5, Δcps7-8	Strain lacking cps1, cps4, cps5, cps7, and cps8 loci	This study	Used in Figures 2, S3F only
Δcps1/4/5/6/7/8 (cps2, cps3 only)	tdk- Δcps1, Δcps4-8	Strain lacking cps1, cps4, cps5, cps6, cps7, and cps8 loci	This study	Used in Figures 2, S3F only
∆cps2/5	tdk- ∆cps2 ∆cps5	Strain lacking cps2 and cps5	This study	Used in Figure S4 only
∆cps2/6	tdk- ∆cps2 ∆cps6	Strain lacking cps2 and cps6	This study	Used in Figure S4 only
∆cps5/6	tdk- ∆cps5 ∆cps6	Strain lacking cps5 and cps6	This study	Used in Figure S4 only
∆cps2/5/6	tdk- ∆cps2 ∆cps5 ∆cps6	Strain lacking cps5 and cps6	This study	Used in Figure S4 only
Bacteroides thetaiotaomicron 7330 and derivatives
Wild-type	wild-type	Parent strain of tdk- strain	Wu et al., 2015	Used in Figure S4 only
tdk-	tdk-	Parent strain of all other derivatives, selected after UV exposure of wild-typ (see Methods)	This study	Used in Figure S4 only
∆cps2/5	tdk- ∆cps2 ∆cps5	Strain lacking cps2 and cps5	This study	Used in Figure S4 only
∆cps2/6	tdk- ∆cps2 ∆cps6	Strain lacking cps2 and cps6	This study	Used in Figure S4 only
∆cps5/6	tdk- ∆cps5 ∆cps6	Strain lacking cps5 and cps6	This study	Used in Figure S4 only
∆cps2/5/6	tdk- ∆cps2 ∆cps5 ∆cps6	Strain lacking cps5 and cps6	This study	Used in Figure S4 only
Plasmids in Escherichia coli S17-1 λpir, used for generation of B. thetaiotaomicron gene deletions
pExchange Δcps1		Deletion of cps1 synthesis locus	Rogers et al. 2013
pExchange Δcps2		Deletion of cps2 synthesis locus	Rogers et al. 2013
pExchange Δcps2-7330		Deletion of cps2 synthesis locus in strain 7330	This study
pExchange Δcps3		Deletion of cps3 synthesis locus	Rogers et al. 2013
pExchange Δcps4		Deletion of cps4 synthesis locus	Rogers et al. 2013
pExchange Δcps5		Deletion of cps5 synthesis locus	Rogers et al. 2013
pExchange Δcps5-7330		Deletion of cps5 synthesis locus in strain 7330	This study
pExchange Δcps6		Deletion of cps6 synthesis locus	Rogers et al. 2013
pExchange Δcps6-7330		Deletion of cps6 synthesis locus in strain 7330	This study
pExchange Δcps7		Deletion of cps7 synthesis locus	Rogers et al. 2013
pExchange Δcps8		Deletion of cps8 synthesis locus	Rogers et al. 2013
pExchange BT1927-ON		Lock on BT1927 promoter	Taketani et al. 2015
pExchange BT1927-OFF		Lock off BT1927 promoter	Taketani et al. 2015
pExchange DBT1033-52		Delete BT1033-1050	This study
pGERM-'BT1041'		Disrupt BT1041 (insertion plasmid contain an internal fragment of BT1041)	This study
