## Supplemental Table 6 for "Multiple phase-variable mechanisms, including capsular polysaccharides, modify bacteriophage susceptibility in *Bacteroides thetaiotaomicron*"

### Sheet: Sheet1
Table S6. Primers used in this study.
Primer	Sequence (5' - 3')	Use
BT0396 F	GCGTGGTGGTGGCATACTCTTCT	cps1 locus expression
BT0396 R	ACTTACGCCTGCCACCAATGTTAG	cps1 locus expression
BT0463 F	CTATTTCGGTATTGATGTTGGCTGGTA	cps2 locus expression
BT0463 R	TCTCCGATAATAAATGCTTGGGCTAAT	cps2 locus expression
BT0612 F	CCATAAAGGGGCTGAGCATTGTTC	cps3 locus expression
BT0612 R	AGTCATCATAGGTAGCGGCTTGTAGTG	cps3 locus expression
BT1339 F	CGGTTAGGAGGAGTTTCGTTTTTC	cps4 locus expression
BT1339 R	CAAGATCATCCGCAATACCTGTTA	cps4 locus expression
BT1651 F	GTAGCATTAGGAACCAGCCCACTTTA	cps5 locus expression
BT1651 R	ACGACGTTTTATATTCCCGACAA	cps5 locus expression
BT1714 F	AATTCTTTTGGGCGTACTTATGGTGA	cps6 locus expression
BT1714 R	CAACTTTTAGCCTATCCGGTGTGAAC	cps6 locus expression
BT2872 F	CCAACTACCGGCCTGCTGAA	cps7 locus expression
BT2872 R	TCGGGCTAATCGTAACACCATCTT	cps7 locus expression
BT0066 F	TGCCTCCGCCAACCTCGTCACCTTC	cps8 locus expression
BT0066 R	GTTCGTTGCCCTTGCTGCTACCCGTTCC	cps8 locus expression
BT1927_SalI-UF	GCGGTCGACTTAGCAGCTTTACGCGCTTT	BT1927-ON and BT1927-OFF construction
BT1927_Xba-DR	GCGTCTAGATTTCAAGATGGCCAGGTAGC	BT1927-ON and BT1927-OFF construction
BT1927_Diagnostic_F	TTCAATCCTTCATTAATAGGTTCAGA	BT1927-ON and BT1927-OFF screening
BT1927_Diagnostic_R	ATCACGCAGCTTCTCGAAAT	BT1927-ON and BT1927-OFF screening
BT1033_out_SalI	CATAAGGCGTCGACCACCAACG	BT1033-52 knockout, BT1033 half
BT1033_in	AAGTCGCCCCAGCGACAATGG	BT1033-52 knockout BT1033 half
BT1052_out_XbaI	GCGTCTAGAAGCGAAGAAGTATATCGG	BT1033-52 knockout, BT1052 half
BT1033_in	CCATTGTCGCTGGGGCGACTTTCGAATAATCCGTCCTTCCTTC	BT1033-52 knockout, BT1052 half
BT1503 OFF3	GCTAGGTGAAATGTTAGGACTGG	BT1502-3 recombination test
BT1503 OFF2	GCTTACTATTGTGAAATTCACC	BT1502-3 recombination test
BT1502 S-layer gene	CCTGAGATACATCCAAAGTGTACG	BT1502-3 recombination test
BT1509 OFF3	ATCAGCAACTGTTGTTGCTGG	BT1507-9 recombination test
BT1509 OFF2	GCTGAGCTCATACACGGCACG	BT1507-9 recombination test
BT1507 S-layer gene	ACCTTCCTTATCCACACTAATTGA	BT1507-9 recombination test
BT1513 OFF3	GACACTCTTCGATCACAGTGACC	BT1512-13 recombination test
BT1513 OFF2	GACATATCTCAAGCCCTTTCGG	BT1512-13 recombination test
BT1512 S-layer gene	TCGCTTTAGCCAAGGCATCAGCAG	BT1512-13 recombination test
BT1793 OFF3	CTGAAGTAAGCTCGTACACTGCC	BT1792-93 recombination test
BT1793 OFF2	CATACTATTGTGAGGTACATCC	BT1792-93 recombination test
BT1792 S-layer gene	GCAGCTTCTTGTGCGGCAAGT	BT1792-93 recombination test
BT1827 OFF3	GCCATACCTGGGCTACGACAGC	BT1826-27 recombination test
BT1827 OFF2	GATGGGGCATTCTTCCATTACG	BT1826-27 recombination test
BT1826 S-layer gene	CTGCTTTGTTATTTAAAGCAGCTTGC	BT1826-27 recombination test
BT4479 OFF3	GATGAGGCTAATAATCAGATTATTG	BT4479-80 recombination test
BT4479 OFF2	GCACTCGTCCATCAAGGTGACC	BT4479-80 recombination test
BT4480 S-layer gene	CTGCCAGCGCTTTCGCTGTAGCAG	BT4479-80 recombination test
BT2488 OFF	GTGTACAATCGAGCAGTAGACC	BT2486-87 recombination test
BT2486 S-layer gene	TACCATCTTGATACCAGTATCCGT	BT2486-87 recombination test
BT1927 OFF	ACTATTGTGAGGTAGATCCCG	BT1927 recombination test
BT1927 S-layer gene	CATCCCGTGAATGTAGCTGTCG	BT1927 recombination test
S-layer promoter universal	CANNTTTGTTTGCATGTTTTCC	All S-layer recombination tests
BT0291 OFF	TCTCCTGTCACTTCTTATACCATTC	BT0292 recombination test
BT0292 Promoter	GGAGGCTCAGTCTAAGCGTAGG	BT0292 recombination test
BT0292 ON	AAAGGGCCTTTCTTGAAAGC	BT0292 recombination test
BT4013 OFF	CGAAACGGAATACCTCTTGCCC	BT4014 recombination test
BT4014 Promoter	GCATAGCTAACTTTTATAAAACATC	BT4014 recombination test
BT4014 ON	GATGGATTTCAACAAGGGGC	BT4014 recombination test
cps2_7330_SalI-UF	AGTGAATAACCCGTCGACCTGAAAGTCATGTAGATCGTAGTATTAATG	Deletion of cps2 in B. thetaiotaomicron 7330
cps2_7330_XbaI-DR	CATATTAGAGGTTCTAGACTTCATGTCCTCGTTCAGTATG	Deletion of cps2 in B. thetaiotaomicron 7330
cps2_7330_DF	ATTTACTGAATAATTGTTTTATATTTGTAATCCGGTTCTAAGAATAAACCTG	Deletion of cps2 in B. thetaiotaomicron 7330
cps2_7330_UR	CAAATATAAAACAATTATTCAGTAAATATCCGG	Deletion of cps2 in B. thetaiotaomicron 7330
cps5 right AJH XbaI	GAGTACTCTAGAGGTTCTGGACAGCGCAAAG	Deletion of cps5 in B. thetaiotaomicron 7330
cps5 left 750 SalI	GCGGTCGACGGAGACGAAGAGGCACC	Deletion of cps5 in B. thetaiotaomicron 7330
cps5 right internal	GAGCAAAACGTTCGGGATAATTCGCCTTCCCCTGTCCCATTAAT	Deletion of cps5 in B. thetaiotaomicron 7330
cps5 left internal	GAATTATCCCGAACGTTTTGCTC	Deletion of cps5 in B. thetaiotaomicron 7330
cps6-xbaI-right-AJH	AAGGCCTCTAGATTTTAAAAGAAAGCAATAGCGAACG	Deletion of cps6 in B. thetaiotaomicron 7330
cps6 left 750 SalI	GCGGTCGACGGCTGAAACGACTGGTAAAAC	Deletion of cps6 in B. thetaiotaomicron 7330
cps6 right internal	CGACCTTGCCAAACTTGCGCAACATACCAGCGTTTTGAG	Deletion of cps6 in B. thetaiotaomicron 7330
cps6 left internal	GCAAGTTTGGCAAGGTCG	Deletion of cps6 in B. thetaiotaomicron 7330
tdk_F_7330	ACATCCAGCTCAATATCTGTTAATAG	Amplification and sequenceing of tdk alleles in B. thetaiotaomicron 7330
tdk_R_7330	CCAGGCTATAAAGAAAGGTAATAACAC	Amplification and sequenceing of tdk alleles in B. thetaiotaomicron 7330
